# Transcriptomic analysis of mitohormesis associated with lifespan extension in *Caenorhabditis elegans*

**DOI:** 10.1101/2025.04.15.648933

**Authors:** Juri Kim, Naibedya Dutta, Gilberto Garcia, Ryo Higuchi-Sanabria

## Abstract

Non-lethal exposure to mitochondrial stress has been shown to have beneficial effects due to activation of signalling pathways, including the mitochondrial unfolded protein response (UPR^mt^). Activation of UPR^mt^ restores function of the mitochondria and improves general health and longevity in multiple model systems, termed mitohormesis. In *C. elegans*, mitohormesis can be accomplished by electron transport chain inhibition, decline in mitochondrial translation, decreased mitochondrial import, and numerous other methods that activate UPR^mt^. However, not all methods that activate UPR^mt^ can promote longevity. These and other studies have started to question whether UPR^MT^ is directly correlated with longevity. Here, we attempt to address this controversy by unravelling the complex molecular regulation of longevity of the nematode under different mitochondrial stressors that induce UPR^mt^ by performing RNA-sequencing to profile transcriptome changes. Using this comprehensive and unbiased approach, we aim to determine whether specific transcriptomic changes can reveal a correlation between UPR^mt^ and longevity. Altogether this study will provide mechanistic insights on mitohormesis and how it correlates with lifespan of *C. elegans*.
