## Supplementary material for "Transcriptomic analysis of mitohormesis associated with lifespan extension in *Caenorhabditis elegans*": Table S1

### Sheet: Sheet1
Strain	condition	Concentration(ng/ul)	RIN
C. elegans, glp-4(bn2)	ev	111.61	9.6
C. elegans, glp-4(bn2)	ev/cco-1	24.97	9.5
C. elegans, glp-4(bn2)	ev/nuo-4	154.32	9.6
C. elegans, glp-4(bn2)	ev/tomm-20	136.33	9.6
C. elegans, glp-4(bn2)	ev/fzo-1	64.28	9.3
C. elegans, glp-4(bn2)	ev/mev-1	226.97	9.6
C. elegans, glp-4(bn2)	ev/cyc-1	35.42	8.4
C. elegans, glp-4(bn2)	ev/atp-2	19.1	8.5
C. elegans, glp-4(bn2)	ev/mrps-5	151.33	9.5
C. elegans, glp-4(bn2)	ev trial II	560.54	9.6
C. elegans, glp-4(bn2)	ev/cco-1 trial II	125.83	9.6
C. elegans, glp-4(bn2)	ev/nuo-4 trial II	216.45	9.6
C. elegans, glp-4(bn2)	ev/tomm-20 trial II	527.3	9.6
C. elegans, glp-4(bn2)	ev/fzo-1 trial II	631.24	9.6
C. elegans, glp-4(bn2)	ev/mev-1 trial II	528.84	9.6
C. elegans, glp-4(bn2)	ev/cyc-1 trial II	409.15	9.7
C. elegans, glp-4(bn2)	ev/atp-2 trial II	508.59	9.6
C. elegans, glp-4(bn2)	ev/mrps-5 trial II	511.85	9.6
C. elegans, glp-4(bn2)	ev trial III	576.56	9.6
C. elegans, glp-4(bn2)	ev/cco-1 trial III	302.5	9.7
C. elegans, glp-4(bn2)	ev/nuo-4 trial III	312.95	9.6
C. elegans, glp-4(bn2)	ev/tomm-20 trial III	628.81	9.6
C. elegans, glp-4(bn2)	ev/fzo-1 trial III	565.3	9.6
C. elegans, glp-4(bn2)	ev/mev-1 trial III	552.08	9.6
C. elegans, glp-4(bn2)	ev/cyc-1 trial III	200.98	9.6
C. elegans, glp-4(bn2)	ev/atp-2 trial III	64.11	9.5
C. elegans, glp-4(bn2)	ev/mrps-5 trial III	612.59	9.6
