## Supplementary material for "Transcriptomic analysis of mitohormesis associated with lifespan extension in *Caenorhabditis elegans*": Table S2

### Sheet: 241122 longevity up and others 
	atp-2	cco-1	cyc-1	fzo-1	mev-1	mrps	nuo-4	tomm-20
aqp-4	0.246928	0.815984	0.408321	0.0593402	-0.00936799	0.302728	0.720705	-0.00616265
asp-2	0.663215	0.712694	0.698867	0.142481	0.160655	0.56415	0.788129	-0.0810308
asp-5	0.357578	0.814251	0.661115	0.316701	0.491739	0.694643	0.437437	0.158439
atl-1	0.520971	0.677813	0.521832	-0.0564752	0.330868	0.446149	0.799512	0.335325
cpr-5	0.854139	1.92082	1.19244	0.261225	0.439666	0.593811	1.37699	0.0221378
cyn-1	1.00951	1.24618	0.864426	0.0823679	0.170214	0.656178	1.21566	-0.0173483
dhs-24	0.874281	1.15917	0.570972	0.0549975	0.140421	0.590789	1.02515	0.0327871
dars-2	1.03173	1.1668	0.990102	-0.0118809	0.139142	0.660044	1.3088	0.127721
gfi-1	1.21148	1.51453	1.19987	0.139962	0.722951	1.12214	1.39106	0.233321
gpa-3	0.990599	1.47266	1.29404	0.470337	0.459079	1.28825	1.56327	0.314209
haf-3	1.0968	1.38227	1.32465	0.269597	0.125585	1.10255	1.94901	0.190678
hsp-6	1.47606	1.57229	1.37926	0.37055	0.195312	1.03171	1.87056	0.175862
lbp-7	0.626552	1.00625	1.39615	0.40993	0.224622	0.821497	1.05535	0.372377
lpd-9	0.261367	0.57276	0.227831	0.0254544	0.124335	0.382859	0.527629	-0.0820229
ndx-2	1.36276	1.96909	1.20567	0.310783	0.116861	0.88522	1.70575	0.164963
nhr-57	0.543321	0.472359	0.807238	0.150237	-0.19857	0.723467	1.33346	0.237937
nhr-90	0.648998	0.919463	1.06642	0.265717	-0.0139202	0.598225	1.39208	0.306519
nhr-123	0.852814	1.15287	0.947385	0.148977	0.214188	1.11715	1.25196	0.228353
nhr-132	0.410061	0.655189	0.547954	0.188636	0.194323	0.338041	0.722512	0.256961
nxf-2	0.859967	1.26539	1.28014	-0.138956	0.250924	0.719296	1.26296	-0.165118
pcp-4	0.828314	0.708264	0.679952	0.522767	0.340525	1.09447	0.781255	0.253219
vars-1	0.707008	1.0134	0.589725	0.0438254	0.16494	0.599303	1.10587	-0.00599987
ugt-2	2.72934	2.0711	1.93328	0.206607	0.0668423	0.964609	2.71867	0.0764924
trx-2	1.24919	1.29495	1.31147	0.390211	0.181919	0.976982	1.38181	0.165479
B0391.10	0.883232	0.90384	1.35508	0.169416	0.570116	1.28885	1.78019	0.0483849
C01G10.7	0.880229	0.941628	0.892939	0.0169129	0.0102083	0.719853	1.32608	-0.091241
C06H2.2	0.507163	0.480048	0.36827	0.158061	0.161291	0.579052	0.64991	0.163959
C08B6.2	0.747368	0.99331	1.11931	0.389203	0.803302	1.13189	1.1049	0.0121985
ril-2	1.2641	1.05412	0.760055	-0.0808388	0.280382	0.588264	0.953019	0.0738336
set-31	0.812846	1.01655	0.934598	0.0294805	0.144664	0.72571	1.02551	0.0483847
C25F9.9	0.70207	1.53041	1.05365	0.310956	0.371574	0.738032	1.67566	0.360373
C35A5.6	0.451315	0.830508	0.940515	0.18059	-0.0373278	0.456665	1.30888	0.0322779
ddo-1	0.686718	1.82898	0.821018	0.00657778	0.0222361	0.664315	1.2628	0.0905061
nuaf-1	0.889091	0.773811	0.804511	0.0150585	-0.000886681	0.570445	0.899523	-0.178031
C50F4.16	0.662472	0.728961	0.664037	0.0520548	-0.0476184	0.36907	0.938258	0.209038
ril-1	0.296559	0.514201	0.345225	0.0466492	0.0996695	0.209662	0.371302	-0.00390745
cdr-2	1.53404	0.663022	1.00721	0.449522	-0.230008	0.587111	1.44406	0.248922
D1054.5	0.569649	1.15165	0.947859	0.18162	0.0985123	0.696163	0.998332	0.045684
D2023.6	0.798447	1.23801	1.12971	0.052786	-0.0565621	0.692643	1.77169	-0.0208802
F25B3.5	0.641755	1.17024	1.29936	-0.237074	0.083474	0.595686	1.57259	0.0460947
F25H9.7	0.589612	0.617846	0.543426	0.0653685	0.0369714	0.625334	0.725175	0.114949
ndua-1	0.440201	0.614992	0.396975	0.108085	0.0172883	0.34173	0.520276	0.0533422
F44G3.10	3.34819	3.06314	3.31312	-0.0800961	-0.0287499	2.03275	2.84111	-0.0676376
F46B6.6	0.802068	1.00977	0.803338	0.00522255	0.360219	0.817331	1.20212	0.0148672
nduv-2	0.58666	0.784037	0.619208	0.0535039	0.136809	0.482455	0.688754	-0.0228827
tsfm-1	1.65718	2.15146	1.99309	0.416594	0.388725	1.71477	2.63588	0.163836
F58B4.5	1.95097	2.20273	2.25197	0.566345	0.716075	1.63091	2.65727	0.156457
hrg-3	1.56448	1.99623	1.54809	0.783748	-0.230411	0.747256	2.024	0.185793
letm-1	0.657495	0.651924	0.521153	0.0746879	0.212461	0.571896	1.0427	0.0286441
cdr-4	3.17255	2.23685	2.02213	0.459717	-0.318924	1.0124	2.34134	0.277912
hrg-2	2.47616	3.3078	2.58169	0.577956	-1.09311	1.14152	3.41493	0.206789
M04C3.2	0.967344	0.919271	0.642771	0.0284634	0.305347	0.614842	0.786872	0.2505
mrpl-49	1.23697	1.2382	0.893593	0.103362	0.198185	0.929684	1.00238	0.0550128
hrg-9	0.942575	1.00135	1.09504	0.241664	-0.278204	0.740042	1.63951	0.0553311
mam-5	2.06561	3.19306	3.07765	0.665463	1.27502	2.49582	4.06631	1.11066
T08G5.1	1.41775	2.15742	1.58098	-0.251029	0.407856	1.22095	2.18869	-0.155019
T16G1.4	2.95812	2.18742	2.25885	0.191724	0.32282	0.975624	2.43232	0.149037
T16G1.6	3.94055	1.4695	1.3566	0.404267	0.169745	0.740399	2.02107	0.0403586
T21C9.6	0.335247	0.52193	0.686447	0.120758	0.395222	0.647328	1.06041	0.277102
gyg-2	1.729	2.19343	1.83488	0.526394	0.930158	1.34994	1.9543	0.127558
W07G4.5	0.404694	0.841536	0.485515	0.111846	0.152986	0.50807	0.376475	0.129923
comt-2	1.0093	1.13845	1.61364	0.966269	-0.442464	1.69444	2.0623	0.793215
Y32B12B.4	0.918913	0.877222	0.755019	-0.0814654	-0.0903802	0.861872	1.25096	0.150694
Y39B6A.1	0.783248	1.34848	1.21674	0.493696	0.812884	1.17839	1.58733	0.207512
Y39B6A.3	0.525371	0.666577	0.523984	0.137449	-0.0932528	0.350271	0.946557	0.129116
Y39B6A.21	2.12229	2.62084	2.2614	0.492015	0.403453	1.75964	2.89845	0.271847
vha-13	0.451108	0.692092	0.517083	0.155213	0.186225	0.447114	0.512547	0.0420357
fars-2	0.83425	1.00184	0.774994	0.0795483	0.291917	0.737161	1.11987	0.00691883
ugt-16	2.5029	2.68646	1.91003	0.197896	0.125191	0.745275	1.81959	0.274098
ZK228.4	0.458426	1.06677	1.19155	0.457635	0.244261	0.885881	1.56069	0.304114
C14C11.2	0.985622	1.45439	1.23601	0.0617173	0.108484	1.08193	1.3011	0.552751
C50E3.6	0.58577	1.08041	0.99674	0.39946	0.456945	1.08464	0.905825	0.630675
E02C12.6	2.93872	1.38316	1.44587	0.602156	0.220324	0.945849	1.63587	0.309839
clec-45	5.35513	8.21035	5.91892	1.351	-1.45603	3.93227	5.50013	1.40183
ugt-39	0.508176	0.357113	0.593472	0.162898	0.429008	0.454943	0.531734	0.387994
F21F8.6	0.947597	1.143	1.64613	0.47675	0.184672	1.38824	1.61617	0.291707
slc-17.5	0.637667	1.25084	1.02231	0.303819	0.590484	0.712665	1.11951	0.309191
pals-34	1.03682	1.47073	1.6365	0.422193	0.358076	0.97585	1.95894	0.633507
ugt-61	1.82765	1.34879	1.49526	0.355913	-0.100054	1.04805	2.50457	0.12417
F44E7.4	0.903594	1.0236	0.842303	0.0480983	0.117854	0.62978	1.39891	0.0871022
bcf-1	1.21136	1.54412	1.21096	0.187367	0.749218	1.12259	1.42569	0.232543
asp-7	1.78767	3.17189	3.19824	0.225646	-1.69219	2.84073	3.80606	0.377749
K03B4.1	0.908793	1.01587	0.716753	0.00142636	0.0836021	0.744193	1.05662	-0.243638
K12D9.1	2.7334	2.54865	2.19265	0.403994	-0.655295	1.54804	3.34937	1.04881
irld-46	4.59147	6.73196	6.6946	2.99068	1.08398	5.5764	7.67418	0.0919195
galt-1	1.64611	2.12343	1.90249	0.0738676	0.254614	0.982969	2.53182	0.10685
cyp-33C8	2.84328	2.43656	2.43391	0.57145	-0.239236	1.31334	3.12104	0.651047
pei-2	1.80814	1.58262	1.22661	0.36772	0.755569	1.16344	0.789398	0.621321
exc-15	0.349774	0.525489	0.561235	0.022784	-0.0787811	0.345384	0.781454	-0.0727074
T20D4.3	0.932562	0.954689	1.06901	0.14369	-0.794525	2.05723	1.27844	0.0199824
mrps-2	0.710568	0.497853	0.441809	0.156549	0.0839144	0.347627	0.564309	0.119387
nhr-228	0.531478	0.739206	0.735592	0.286003	0.0566141	0.358779	1.0546	0.255347
fbxa-64	0.394165	0.362161	0.392607	0.302321	0.0134458	0.395729	0.577947	0.092324
dlst-1	0.257009	0.67522	0.384843	0.0447347	0.133244	0.361728	0.632417	-0.180159
cpr-8	0.816644	1.7813	1.51042	0.494371	0.0986982	0.750601	1.75869	0.0869044
nuo-5	0.445106	1.07434	0.457181	-0.107754	0.166774	0.41283	0.851769	-0.256459
clec-205	0.566439	1.27905	1.18629	0.488879	0.735163	1.07525	1.23376	-0.0351533
Y49G5A.1	1.52653	3.60454	3.14854	1.30982	-0.20574	2.32987	3.20616	0.321289
txt-6	1.00585	1.45453	0.968023	0.0376539	0.0504511	0.814198	1.67785	0.0250501
F17C11.13	2.43014	2.85557	2.62571	0.576008	0.284185	1.19392	2.93291	0.242675
mrpl-39	0.85892	1.04437	0.704918	-0.0163902	0.0780803	0.75594	1.223	0.0831068
F58H1.8	0.845114	0.982668	0.889928	0.388198	0.209655	0.93792	1.30086	0.312718
linc-61	1.2982	1.45547	1.25121	0.53307	0.720935	1.42973	1.40571	0.245183
Y43F8B.24	1.7822	1.74236	1.7601	0.494211	0.0349003	1.11739	2.26185	0.488347
C54F6.17	3.38764	2.74717	2.2613	1.27895	0.297509	1.93552	2.06848	0.840385
acr-12	1.08052	1.04962	0.859622	0.136132	0.174494	0.765793	1.0858	0.260714
asb-2	0.244124	0.6544	0.293638	0.0422896	0.22431	0.28837	0.416525	-0.120216
bca-1	0.576724	0.728086	0.452674	0.0475161	0.330787	0.585982	1.3319	-0.132404
gas-1	0.535879	0.898059	0.463398	-0.0320316	0.192379	0.443582	0.672136	-0.0737892
lbp-3	0.687834	1.27899	0.823415	0.0774152	0.233178	0.429779	0.997134	0.048397
mrp-5	0.264683	0.52142	0.466304	0.284072	0.0576897	0.353883	0.682336	0.0545604
nhr-3	0.638442	0.846849	0.631395	0.0491503	0.497741	0.59863	0.976993	0.181887
tba-9	1.46959	2.72845	2.44231	0.386271	0.23204	1.27196	3.21277	0.631343
vha-12	0.404316	0.651333	0.420654	0.0967479	0.0951338	0.371497	0.495936	-0.00599543
cest-8	0.38722	1.15682	1.42878	0.264153	0.140533	0.7691	1.9523	0.173315
ceh-89	0.612259	0.583349	0.512383	-0.0156336	0.43543	0.749255	0.828019	0.645976
hpo-34	0.683485	0.878471	0.653355	0.268573	0.367703	0.568206	0.69297	0.182559
F47B10.4	7.54434	9.46757	8.6236	1.97067	1.08396	5.55454	8.83829	3.51241
F54E4.2	3.37998	3.68987	3.59264	1.13885	0.714092	2.65029	5.61975	0.920434
F57G12.1	0.404609	0.481282	0.36144	0.12531	0.343656	0.565525	0.669766	0.118574
lep-5	0.438464	0.983043	0.938166	0.406257	0.165211	0.599334	0.874936	0.215227
K04C1.3	0.593838	0.979859	0.824359	0.165988	0.559515	0.799393	1.20658	0.306081
K06G5.3	2.58097	3.54312	3.24184	-0.842772	0.735357	2.28567	4.39524	1.57907
cyp-14A1	2.22522	1.79032	2.13129	0.296442	-0.0139826	1.34626	2.83967	0.347843
K09E9.1	0.637658	0.808154	0.736469	0.284388	-0.0144417	0.32055	0.927192	0.0792662
cyp-14A4	5.51168	4.79586	4.80531	0.441462	0.0455551	3.0197	5.76752	0.000646724
ugt-50	0.298312	0.298636	0.526811	0.180856	0.0219376	0.278116	0.777238	0.0306924
T25C12.3	0.624436	1.10754	0.785346	0.253693	0.433112	0.71906	0.977531	0.214576
ucr-2.1	0.372328	0.665798	0.352692	0.0151902	0.195252	0.370774	0.498771	-0.187926
ZK1073.1	0.373963	1.23399	1.03404	-0.238936	0.162786	0.400864	1.59858	-0.117831
lmp-2	0.702526	0.725178	0.680104	-0.0774035	0.1935	0.338933	0.62792	0.0958732
C07D8.6	0.362712	0.57092	0.443875	0.183727	0.212841	0.433432	0.574679	0.0765331
lido-1	0.818454	0.777225	0.958928	0.313311	0.74067	0.884277	0.806826	0.404484
C12D12.1	0.497092	0.555271	0.504259	0.29181	0.158556	0.385947	0.5047	0.0762405
C15C7.6	0.955841	1.7382	1.33802	0.514935	0.59698	1.09652	1.62408	0.673949
C31H2.4	1.61496	1.95531	1.96735	0.390843	0.662833	1.50707	2.76921	0.15001
apy-1	0.778945	0.663714	0.568296	0.0859736	0.195194	0.383779	0.810294	0.0425002
F22H10.2	1.02154	1.83352	1.73291	0.600145	0.393514	0.968703	2.43619	0.272351
F27D9.2	0.767563	0.827561	1.17991	0.339294	0.385801	0.531832	1.33044	0.147952
F35H12.5	0.884882	1.32802	1.34226	0.0994646	0.421077	1.09684	1.78207	0.00143266
F38B6.4	0.619955	1.25402	0.845943	0.166593	0.29581	0.554013	1.28073	0.0385444
irg-7	0.640639	0.623675	0.569082	0.354998	0.266674	0.551579	0.632181	0.20982
F49H12.2	4.44573	2.32472	3.46658	2.29908	2.37644	2.80059	3.02124	2.6831
hrpa-2	1.06832	1.33937	1.27549	0.294864	0.195883	0.895772	1.90299	0.111587
ctsa-2	0.48241	0.909224	0.491284	0.290592	0.542251	0.479025	0.595091	0.217068
K10C2.2	4.96067	5.60365	4.75769	2.81787	4.18909	3.80438	4.36438	1.98342
clec-265	1.82804	1.56948	1.53547	0.383497	0.462652	1.22791	1.57447	0.359955
R193.2	0.677736	0.79788	0.629906	0.468484	0.183832	0.50956	0.766885	0.0368357
vha-15	0.315253	0.46351	0.372655	-0.00759291	0.025536	0.278374	0.282358	0.045132
immt-1	0.370553	0.757223	0.451656	0.0372767	0.227066	0.399637	0.667687	-0.138064
T22B7.3	1.19146	2.35054	2.1784	0.619614	0.340262	1.83889	3.3996	0.324952
nep-22	0.990944	1.36614	0.959301	0.3594	0.458258	0.788938	1.29475	0.331452
nspg-14	0.460447	0.659944	0.610723	0.223827	0.0472915	0.31879	0.572915	0.150305
nspg-13	0.389047	0.749491	0.674027	0.256797	0.0611942	0.344702	0.544774	0.215925
F28H6.8	2.41271	3.26945	3.43751	-0.276426	0.333262	2.08554	3.92744	0.284386
mtp-18	0.796624	1.02289	0.693247	0.0653675	0.0583675	0.669875	1.15204	0.218431
F57C12.6	0.699758	1.17973	1.38276	0.544496	0.306757	0.963972	1.35221	0.500874
linc-83	1.31823	2.40646	2.4385	0.460329	0.57308	1.49766	2.63948	0.334266
ard-1	0.438421	0.712932	0.588489	0.0902627	0.273179	0.630121	0.665007	0.0953
cyp-31A1	0.823012	0.790253	0.601269	0.00216619	-0.10196	0.4139	1.13159	-0.0210586
daf-10	0.830814	1.12332	0.801311	-0.0674348	0.208831	1.06129	1.93021	0.14839
drp-1	1.46635	2.76183	2.11419	0.199536	0.0784534	0.757615	2.65164	0.185403
dyf-3	1.3597	1.29961	1.36472	0.919885	0.850234	1.15559	2.35553	1.0368
ech-5	0.652403	0.89887	0.659137	-0.012921	0.22834	0.752741	0.977435	0.0237838
ent-1	0.621143	0.853706	0.639893	0.00464674	0.146668	0.396192	0.793609	0.0960304
acdh-13	0.484133	0.669627	0.618813	0.0145043	-0.00819967	0.576081	1.10131	-0.111488
isp-1	0.501358	0.826357	0.449764	0.0012237	0.155396	0.350808	0.601249	-0.0940198
nfu-1	0.687324	0.862097	0.659895	0.0105559	-0.0951819	0.537881	1.03848	-0.0541579
sars-2	0.634034	0.608584	0.684088	0.12351	0.0542951	0.428269	0.857923	-0.174809
vha-3	0.287649	0.539472	0.337797	-0.0260338	0.229795	0.362465	0.320665	0.0593742
vha-8	0.247758	0.544083	0.39761	0.0441642	0.0128684	0.304929	0.309428	0.0558225
vha-11	0.233824	0.459138	0.244798	-0.08453	0.0757085	0.327044	0.350308	-0.041209
B0035.15	0.72586	1.18194	1.24124	0.289691	0.369979	1.01016	1.63584	0.393124
mttu-1	1.23097	1.29256	1.34017	0.518333	0.367205	0.963262	1.63802	0.364564
fask-1	0.587535	0.926169	0.712147	-0.0104419	0.0908108	0.53061	1.22338	-0.143107
C08F8.2	0.8464	0.985245	0.8254	0.0366835	0.0354843	0.702266	1.23053	-0.158508
C27D8.4	0.552625	0.392321	0.355293	0.0424268	-0.0177393	0.392974	0.507459	0.0413058
cutl-27	4.80087	4.24512	4.82313	0.123239	3.30105	4.52478	6.88484	5.01123
dlat-2	0.704636	0.958054	0.61469	-0.140696	0.0597776	0.575577	1.10454	-0.0200019
C30H6.8	0.784726	0.589045	0.602836	0.132288	0.0983616	0.417186	0.797555	-0.24652
srz-15	4.25683	7.99212	6.55657	2.5647	3.81239	5.04625	5.33488	2.96119
ndua-5	0.537751	0.666829	0.534984	0.116194	0.0972516	0.382692	0.604841	0.0921185
C47E12.2	0.783539	0.781938	0.80563	0.46295	0.0402573	0.576338	1.25146	0.333807
C47E12.3	0.507785	0.790361	0.615095	0.0466028	-0.0218384	0.462711	1.03946	0.116874
skih-2	0.441103	0.509832	0.496284	0.112471	0.276072	0.58151	0.821613	0.268535
F01G4.6	0.542793	0.750002	0.50994	0.120552	0.22462	0.453707	0.636675	-0.112105
F22B3.5	6.81168	8.41324	7.90411	0.123243	0.122184	4.54511	9.15323	0.0919178
F22B3.7	11.9433	13.0792	12.9741	3.24755	4.82505	11.2501	13.9827	4.59002
mccc-1	0.636569	1.06745	0.635572	-0.118354	0.253715	0.629959	1.13969	-0.04883
marb-1	0.717728	0.61045	0.617687	-0.0334763	-0.00861705	0.293207	0.645589	-0.0271435
hrg-4	0.633984	0.974924	0.722003	0.34306	-0.138481	0.509317	0.898348	0.013433
F55G11.7	3.083	5.88584	6.02415	0.00858746	0.442554	3.95393	6.21154	0.335951
srm-3	2.37541	2.49122	2.79854	1.05721	0.81198	2.08328	2.78997	0.170913
ctf-18	0.672157	0.71002	0.419944	-0.0872898	0.0959141	0.428801	0.708179	0.029178
dld-1	0.589454	0.912968	0.581948	0.040306	0.1681	0.487577	0.921624	-0.181578
M04B2.4	0.618674	0.803412	0.67455	0.147936	0.142618	0.637914	0.9701	-0.0468417
mrpl-51	0.662045	0.641848	0.731959	0.313809	0.066447	0.368185	0.791629	0.0359476
slc-17.4	0.586718	1.38888	0.813801	-0.26095	0.201179	0.39894	1.49231	0.298043
Y62E10A.6	0.582689	0.678339	0.675289	0.0254856	0.0456492	0.59337	0.998664	-0.431303
Y65A5A.1	1.29426	1.49546	1.38647	0.563277	0.69737	1.06285	1.87364	0.594259
Y67H2A.7	1.08882	1.23747	0.943896	0.222679	0.243948	0.819189	1.27706	0.236678
Y73F8A.27	0.568352	0.893757	0.905507	0.140243	0.00574496	0.570419	1.38235	0.0639096
ifas-3	0.946736	2.1541	2.42974	-0.348648	-0.563976	0.727149	2.19373	-0.234878
Y116A8C.27	0.668247	0.851439	0.547555	0.157939	0.168394	0.83689	1.10909	-0.0974734
mppb-1	0.712978	0.835531	0.645317	-0.0244099	-0.0303903	0.535556	1.08526	0.0599872
eelo-2	0.750958	1.04369	0.684998	0.0526046	0.177155	0.625573	1.23546	-0.12238
ndub-6	0.586966	0.871897	0.589738	0.0529994	0.216083	0.481916	0.756887	0.0109982
gdh-1	0.452116	1.25143	0.621818	0.17705	-0.212229	0.335495	0.927942	-0.303471
C11D2.4	0.489305	0.455666	0.452031	-0.0607132	-0.0384365	0.380084	0.654032	-0.00783484
C24D10.6	0.919379	0.906606	0.656849	0.263935	0.203125	0.757161	1.01457	0.180285
C46A5.1	4.23772	5.10313	5.15593	0.559478	-0.214712	4.16857	5.79352	1.59418
dsb-3	1.57833	2.03185	2.12608	0.0438272	-0.56132	1.21719	2.75198	0.122091
C46G7.1	0.892632	1.27499	0.955844	0.275483	0.2668	0.696211	1.15061	0.208715
C49A9.3	1.26417	1.41921	1.02582	0.0605004	0.449513	0.866641	1.7318	0.31645
C49A9.5	0.712285	0.913161	0.546849	-0.0282257	0.38253	0.658792	0.856481	0.0819998
sucg-1	0.494713	0.430366	0.434932	0.189638	0.171063	0.516523	0.846382	0.136553
D2096.10	1.03134	1.52533	0.862358	0.422359	0.476541	0.977038	1.48892	0.359099
D2096.11	0.855622	0.867263	0.912618	0.267126	0.302084	0.762998	1.09895	-0.0901931
timm-17B.1	0.955504	1.32627	1.03244	0.100994	-0.174985	0.454862	1.41399	0.119738
cyc-2.1	0.647625	0.936298	0.770327	0.189231	0.196724	0.43905	1.02732	0.160177
F32E10.5	0.954444	0.936521	0.66562	0.305028	0.250576	0.577054	1.08752	0.223679
mrpl-1	0.86069	0.705657	0.623317	-0.0069828	0.134278	0.714404	1.08357	-0.0882273
cyp-33E2	2.13301	1.54297	1.82836	0.437953	0.189316	1.16046	2.16836	0.12981
F58F9.4	0.654841	1.27303	1.08848	-0.140777	0.474803	0.883084	1.36405	0.398349
ugt-19	2.19563	1.06812	1.42851	0.362599	-0.161836	0.804552	1.77402	0.224367
K11H12.8	1.23589	0.821409	0.732978	0.16573	0.0141565	0.517761	1.23387	0.0877003
vdac-1	0.518278	0.91842	0.713234	0.0796819	0.091343	0.490915	1.0831	-0.115716
ogdh-1	0.340705	0.849893	0.421467	-0.0155346	0.227611	0.322364	0.604021	-0.173841
mtrf-1L	0.847594	1.09878	0.646124	0.103246	0.00917983	0.446097	1.06782	-0.102303
Y17G9B.5	0.805669	0.927279	0.829645	-0.0315296	0.155302	0.682582	1.1153	0.0369457
ugt-45	0.343758	0.258322	0.388623	0.210002	0.219114	0.322363	0.689235	0.0426989
ppgn-1	0.424763	0.803158	0.627072	0.129081	0.112678	0.585283	1.27267	-0.162133
Y41D4A.6	0.421311	0.601643	0.478866	0.0419214	0.0149329	0.52162	0.579161	-0.185421
Y54G2A.21	0.773373	0.797285	0.754277	-0.0412539	0.281875	1.03646	1.49673	0.206848
Y55F3AM.11	1.22359	1.41203	1.14654	0.0786194	0.0972396	1.07202	1.28131	0.542967
cox-18	0.696988	0.725261	0.605378	-0.10222	-0.010815	0.492763	0.957498	0.0554077
Y69A2AR.18	0.706678	1.13833	0.730175	0.0330847	0.245115	0.583607	0.97768	-0.0937211
hrpu-2	0.294828	0.505542	0.236387	0.0703108	0.123942	0.246587	0.678603	-0.032439
Y94H6A.2	1.35383	3.33573	2.71095	0.206407	1.15979	1.50545	3.49001	0.105471
ndua-12	0.431476	0.606184	0.374385	-0.0149828	0.0160074	0.287427	0.536737	-0.043533
ZC477.3	0.322	0.545441	0.530401	-0.0536593	-0.105259	0.474527	1.07705	-0.107858
chca-1	2.08396	2.89356	3.18327	0.903602	0.5573	2.28605	4.07043	0.500823
K08D8.12	1.31191	1.45914	1.2761	0.63301	0.291015	1.07153	1.59024	0.662851
C04C3.14	6.66529	5.18948	5.09642	3.17266	0.911373	4.36134	6.24883	1.71641
alh-7	0.475018	0.50152	0.537892	0.185217	0.330576	0.590916	0.360755	-0.0276801
aars-1	0.350946	0.416042	0.354789	0.0347229	0.168706	0.468947	0.805854	0.158594
cyp-13A7	6.41635	3.75965	3.2134	0.813066	-0.23502	2.12133	3.75185	-0.681687
cyp-44A1	0.434538	0.434019	0.564061	-0.0194965	0.0578102	0.473185	0.679692	0.00557484
dap-3	0.873676	1.21103	0.765415	0.0200086	0.0793159	0.613317	1.24917	0.0248044
dnj-9	0.503455	1.04041	0.853771	0.0869601	-0.0372774	0.480747	1.45351	0.155129
eat-3	0.570887	0.705999	0.502164	-0.00260261	0.276185	0.549407	1.06391	-0.0371337
ech-4	0.329369	0.313508	0.411401	-0.0132598	0.203195	0.44309	0.503513	-0.0761011
gei-14	1.49089	2.06473	1.48212	0.304527	0.397932	1.51388	2.23352	0.444768
gst-6	1.64417	1.18204	0.8502	0.369953	-0.080456	0.630307	0.84418	-0.0213845
gst-17	1.84285	3.46853	2.96218	0.133915	0.36931	1.72641	2.85511	0.298012
ndx-3	0.719672	0.682016	0.612968	0.113154	0.0216928	0.514265	0.832612	-0.0724419
nhx-2	0.615243	1.04661	0.590215	0.0223056	0.354604	0.595366	0.80453	0.269438
nuo-1	0.526028	0.940083	0.501277	-0.0436601	0.160983	0.431318	0.824848	-0.0343748
pcs-1	0.589994	0.61685	0.973972	0.0580988	0.0407108	0.517148	1.55461	0.095682
phb-2	1.16921	1.14914	1.07605	0.12953	0.0299236	0.909625	1.62309	0.123102
sdhb-1	0.21491	0.560711	0.257593	-0.102509	0.103595	0.250355	0.410811	-0.192995
mtrr-1	0.464217	0.512444	0.663689	0.192684	-0.109914	0.620472	1.10752	0.178997
vha-6	0.785365	1.58797	1.12328	0.344826	0.265253	0.741827	1.3084	0.18459
nduf-11	0.503593	0.961105	0.491335	-0.0933798	0.16362	0.345797	0.814373	-0.147835
mrps-22	0.748766	0.903212	0.743982	-0.11843	0.129872	0.772947	1.27646	0.123919
ndub-3	0.530988	0.688071	0.512092	0.125685	0.0843343	0.295205	0.559024	0.0677479
tomm-40	0.881861	1.0475	0.872297	0.0573829	0.0866754	0.569897	1.26887	0.0205227
C31C9.6	0.493962	0.841978	0.813777	0.382586	0.196296	0.491631	1.39911	0.141056
chdh-1	0.543333	0.847007	0.538705	-0.0864371	0.131973	0.566423	0.87291	-0.00170554
sfxn-1.4	3.28094	4.57282	3.47237	0.0213665	-0.0234878	1.97554	4.30061	0.803619
eral-1	1.10623	0.994875	0.843074	-0.0758852	0.0364807	0.656263	1.23948	-0.0868949
romo-1	1.03121	1.22912	1.07693	0.24151	-0.0507145	0.830108	1.67123	0.0824233
F15D4.5	1.53157	2.87983	1.62981	0.198869	0.633193	1.89272	2.53108	0.396754
F28C6.8	0.703804	0.630253	0.579006	0.283156	0.122371	0.421809	0.669447	0.0685687
gfm-1	1.75893	1.79081	1.64134	0.207051	0.249447	1.349	2.17092	0.235973
bath-45	2.29281	3.17943	3.68578	0.270699	0.212248	2.56036	3.38806	0.179443
F32A11.1	0.641768	0.891837	0.564594	-0.0466207	0.0380488	0.441263	0.938844	-0.0853629
clec-66	1.35302	3.02249	3.36241	0.447562	0.565375	2.16258	3.14593	0.463802
F37H8.2	0.733748	1.20332	0.955336	0.241744	0.250307	0.76605	1.58251	0.0533528
ndub-2	0.464065	1.01137	0.622526	0.0322977	0.0714475	0.415841	0.855944	0.0695892
F54B3.1	0.831175	1.0525	0.839005	0.0262827	0.563575	0.898355	1.42138	0.38602
atad-3	1.31013	1.48714	1.35027	0.266414	0.368534	1.30577	1.92331	0.244402
bcs-1	1.19381	1.44744	1.11615	0.126204	-0.0619613	0.835679	1.47462	0.10343
F54D5.7	0.603376	0.646115	0.461308	0.0235216	-0.0594519	0.428549	0.854613	-0.199118
dct-18	0.797816	1.14922	0.722419	0.0766645	0.257608	0.493289	0.811609	0.150502
mrpl-10	0.660833	0.701617	0.448095	-0.107047	0.0550003	0.433733	0.660742	-0.156041
K09E4.3	0.533489	0.695142	0.412741	-0.00562856	-0.0250746	0.395794	0.509901	-0.0689431
taap-1	0.259986	0.391956	0.397996	-0.0416413	0.131566	0.451614	0.589784	-0.0362385
gss-1	0.333726	0.256037	0.327574	0.0933481	0.0781606	0.358614	0.446024	0.182856
R53.4	0.455341	0.685852	0.429058	0.04664	0.143615	0.243649	0.463872	0.0378983
nrde-2	0.583169	1.15716	0.990493	-0.105026	0.315695	0.678085	1.16144	0.0816415
mrps-14	1.36472	2.22677	1.57734	0.0757548	0.35337	1.16203	1.82159	0.108304
T01H3.2	0.600384	0.844847	0.625772	0.209915	0.123274	0.574981	0.997171	0.1569
T05B9.1	0.866729	1.39269	1.05612	-0.190476	0.00458905	0.78281	1.14633	-0.155698
cox-15	1.59605	1.91026	1.52623	0.0468877	0.281518	1.09293	2.05734	0.0989207
cchl-1	1.00881	1.28336	1.01514	0.14822	0.096636	0.721122	1.63426	0.230446
cyp-13A6	4.92735	3.66355	3.06284	0.459328	0.498013	1.46912	4.85173	-0.00982888
cyp-13A8	8.06379	5.40162	5.51649	1.42061	0.673665	5.21376	6.71243	1.9682
mecr-1	0.310824	0.398261	0.353942	0.075732	0.120905	0.392777	0.48816	-0.0605847
clec-4	2.31079	4.49466	4.14363	0.386347	0.58343	2.85311	4.41824	0.593947
cox-10	1.1781	1.0004	0.802402	0.0613539	0.149106	0.825995	1.27446	-0.289702
acl-7	0.670194	1.53619	0.74581	0.0906358	0.0284479	0.483207	1.27074	-0.129689
Y48C3A.3	0.599784	0.823181	0.635475	-0.0302898	-0.0180335	0.404945	0.57371	0.0946472
ddl-2	0.615397	0.739502	0.554235	0.374771	0.181603	0.484114	0.912165	0.19874
mrpl-37	0.724951	0.84122	0.50873	-0.0903025	-0.114964	0.52334	1.18221	-0.252749
Y48E1C.4	0.726491	0.742032	0.571652	0.149181	0.0529229	0.512132	0.846869	0.0275779
Y54G11A.7	0.729622	1.3238	0.86902	0.246316	0.0350854	0.62248	1.34971	-0.0780664
ddl-3	0.704306	1.05598	1.0748	0.0915123	-0.0250378	0.590687	1.44095	0.0807834
Y54G11A.9	0.992159	1.20137	1.23659	0.260682	0.270969	1.1044	1.63818	-0.0377994
dbt-1	0.360557	0.675572	0.433034	-0.119511	0.3641	0.528526	0.766321	0.0269791
clpp-1	0.703522	0.983457	0.866218	0.0851027	0.0255555	0.66308	1.12765	0.0802503
F07H5.5	0.38341	0.771717	0.578764	0.134598	0.125862	0.438064	0.751988	0.0916756
C06A1.4	0.994281	1.60639	1.22262	0.0661672	0.356613	1.13621	1.70568	-0.0119502
B0495.9	0.477224	0.421551	0.603041	-0.140022	0.0239723	0.421587	0.752003	-0.121213
sco-1	0.887977	1.20271	0.980011	0.0575403	0.13568	0.77295	1.54156	-0.0372543
C25H3.7	0.657384	0.823539	0.735249	0.0652178	0.0533471	0.620369	0.888644	-0.0126987
C25H3.11	0.413874	0.550504	0.442382	0.00264494	0.437078	0.474614	0.61851	0.121993
C25H3.14	1.07338	1.15444	0.861036	0.346282	0.11233	0.859445	1.35799	0.110294
mcat-1	0.80487	1.33797	1.41593	-0.063371	-0.0495041	0.754781	2.00032	0.0495132
F09E5.3	0.170005	0.265297	0.324115	0.0585548	0.0168662	0.408974	0.407702	0.0837525
F10E7.6	0.819519	1.00889	1.00411	0.0346521	0.027535	0.608157	1.22408	-0.0101683
nep-8	3.7367	3.56843	3.35707	0.244841	-1.18252	2.61722	4.8183	-1.27312
F31D5.6	1.71726	3.2787	2.76383	-0.550752	0.349324	1.75604	2.94546	-0.524042
F35D11.3	0.445307	0.77498	0.809154	0.169546	0.143691	0.379915	0.647521	0.116828
F45E12.5	0.849834	1.21904	0.861929	0.0312	-0.0131965	0.601576	1.08291	-0.00123696
F54A3.5	0.561972	0.911639	0.408123	0.117865	0.229266	0.372906	0.618306	0.0631682
F58F12.1	0.251515	0.753862	0.267667	0.0623881	0.144763	0.345679	0.514448	-0.171434
ctsa-4.1	0.654607	2.07485	1.51239	0.217159	0.0478284	0.632459	2.03207	-0.02105
T10D4.7	7.10942	9.24521	7.85633	-0.838556	-0.839616	4.7885	8.15999	-0.869882
T19D12.1	0.592067	1.79026	1.09701	0.212507	0.637631	0.775442	1.70815	0.095067
oig-8	0.903983	1.06037	0.815603	0.353654	0.395799	0.776683	1.3203	0.335246
W10D9.3	0.644019	0.65184	0.561731	0.289924	0.0237464	0.586575	1.05607	0.307614
tomm-22	0.885077	1.03774	0.816557	0.337398	0.119805	0.584921	0.929121	0.125157
W10G11.19	0.392117	0.681922	0.486919	0.185953	0.00898698	0.385022	0.657192	0.0203439
bpnt-1	0.418609	0.415348	0.387839	0.104763	-0.00771713	0.210506	0.184537	0.0613939
H20J04.9	1.27977	1.34724	1.30288	0.424355	-0.00049587	0.910956	1.58693	0.345714
F54C9.14	1.08277	1.4567	1.34625	1.01733	0.61447	0.998443	1.44419	0.735289
C06A1.12	1.4252	2.0426	1.71897	0.161549	0.691336	1.71461	2.15438	0.356487
ZK250.13	0.449623	0.671436	0.485331	0.129488	0.314239	0.571423	0.702229	-0.137021
aex-5	0.247971	0.762586	0.491005	-0.00585562	0.0647301	0.324684	0.5144	0.0812457
45017	0.550835	0.52661	0.439699	0.166985	0.425747	0.360529	0.666533	0.368807
atp-3	0.44166	0.635074	0.343057	0.0527	0.163036	0.346433	0.514859	-0.103825
coq-4	0.664057	0.556333	0.527684	0.00492424	0.00259547	0.516462	0.716383	-0.0612225
cps-6	1.2698	1.35649	0.854318	0.133042	0.431825	0.87725	1.22671	0.164401
erm-1	0.469163	0.900416	0.479804	0.108795	0.333766	0.499784	0.761461	0.138963
fkb-8	0.617413	0.995816	0.86608	0.158261	0.428804	0.724322	1.03261	0.165047
hum-1	0.232611	0.439449	0.270529	0.239604	0.189757	0.310948	0.489659	0.132234
inx-17	0.492596	0.921212	0.577212	0.137322	0.235342	0.527123	0.859045	0.19905
iars-2	0.966771	0.969239	0.732319	0.048673	0.0939858	0.741539	1.19687	0.10457
let-630	0.907913	1.02663	0.722432	-0.0775247	0.0924262	0.674004	1.30404	0.019925
lpd-5	0.324213	0.845783	0.524127	0.0951104	0.105923	0.385743	0.732512	0.0084709
mtm-1	0.306376	0.35046	0.377239	0.0575875	0.0622105	0.28569	0.308709	0.195133
phb-1	0.966208	1.16324	1.04738	0.208251	0.0691228	0.740908	1.53712	0.00588457
prg-1	0.863783	0.925721	0.773319	-0.225422	-0.00075932	0.721972	0.814318	0.0163004
rme-8	0.354871	0.343774	0.327433	0.142613	0.197203	0.389049	0.432169	0.187313
sod-2	0.582416	0.630655	0.449096	0.00833295	0.0829843	0.443304	0.605151	0.0270073
spd-5	1.83088	2.5042	2.25307	0.064879	0.738306	2.05189	2.67354	0.148158
spg-7	1.18437	1.26221	1.02839	0.293519	0.386951	0.95435	1.67294	0.144272
stl-1	2.66483	2.57052	2.20833	0.426798	0.045744	1.25228	2.70038	0.165796
vha-10	0.269793	0.639877	0.490106	-0.033112	0.040751	0.244001	0.454811	0.0478182
tufm-2	1.10756	1.54105	1.2251	0.135747	0.0470396	1.01073	1.91933	0.0500954
oxa-1	1.08145	1.27268	1.18081	0.0828854	0.00854897	0.767325	1.68415	0.0856085
C01H6.4	0.474678	0.473859	0.575628	0.251229	0.232367	0.375948	0.655631	0.257064
pals-6	1.79394	1.87707	1.96242	0.434099	0.185495	1.15889	2.27804	0.0512063
C36B1.11	1.14653	1.28576	1.05195	0.0872507	0.131042	0.768629	1.5629	0.286748
clec-17	9.33306	11.3357	10.6781	3.02167	2.60505	7.34886	10.1495	3.66573
F10G8.9	1.76949	1.57811	1.30401	0.405479	0.590962	1.10998	1.56808	0.318053
timm-23	1.64896	1.77356	1.39334	0.358565	0.138282	0.84846	1.69676	0.311437
ppfr-1	0.243839	0.33355	0.367541	0.0905778	0.242163	0.316634	0.517533	0.122802
F22D6.9	2.91577	3.61501	3.79077	0.40355	0.504805	2.23195	4.08694	0.377646
mrpl-54	0.887444	0.68556	0.694147	0.286774	0.107263	0.697487	0.898222	0.248595
F26A3.1	0.701204	0.564939	0.588401	0.155128	0.0403776	0.433317	0.480073	0.0641675
F27D4.1	0.757096	0.954846	0.682779	-0.0139286	0.314467	0.596189	1.02525	-0.0130576
mtx-1	0.474525	0.823997	0.617787	-0.0839622	-0.0583517	0.367751	0.950998	0.0122334
ndub-10	0.470693	0.760746	0.413393	-0.00180601	0.0680165	0.34748	0.619019	0.0112236
atp-1	0.493821	0.841798	0.500004	0.0618567	0.229974	0.414691	0.694117	-0.187401
fecl-1	0.729648	0.933297	0.670982	0.0143806	0.0760882	0.558695	1.02223	0.0845894
mrps-27	0.503691	0.525902	0.374546	0.0412328	0.0103819	0.420399	0.743758	-0.00214547
M01E5.2	0.764302	1.10789	0.763158	-0.0993209	0.0678418	0.723951	1.28144	0.0218365
adsl-1	0.576373	0.668007	0.490724	0.129484	-0.113549	0.580294	0.787631	-0.0481138
cox-4	0.394982	0.973978	0.479556	0.0994572	0.21316	0.42089	0.732126	-0.105569
nduf-7	0.403714	0.79377	0.457764	-0.00115669	0.0574501	0.329541	0.677031	-0.0230909
Y47H9C.9	1.03267	1.78784	1.68173	0.234843	0.527694	0.65396	1.43682	0.157319
fbxa-216	0.857881	1.64507	1.16336	0.747918	0.612939	0.81128	1.50377	0.56027
Y105E8A.11	0.649428	0.979115	0.674663	0.178153	0.178249	0.611922	1.14778	0.0956883
coa-6	0.510812	0.908725	0.722804	0.121411	0.221032	0.450306	0.875482	0.0491732
nfs-1	0.713753	0.690475	0.685135	0.1511	0.0289519	0.587491	0.936485	-0.0923759
mrpl-47	0.7025	0.896948	0.633858	0.0655851	0.0781281	0.612081	0.992035	0.192079
ugt-28	1.71881	0.831144	1.05763	0.152497	0.217159	0.635722	1.44286	0.209035
C32E8.9	0.757542	1.1043	0.842891	-0.185896	0.500831	0.624379	1.26295	-0.0243468
ttc-1	0.346197	0.557166	0.641843	0.151393	0.0498522	0.443463	0.898773	0.126611
lonp-1	0.839545	0.994787	0.798645	-0.0187186	0.033203	0.697362	1.47007	0.00318403
sdha-2	1.14803	1.44935	1.5706	0.114131	0.375426	1.14618	1.30414	-0.155246
C37A2.6	1.6376	1.63542	1.65133	0.556557	0.149631	1.40768	1.83822	0.464191
cogc-5	0.610221	0.63247	0.630843	0.119558	0.039906	0.397675	0.734177	0.212296
F23C8.5	0.800606	0.742971	0.533984	0.032894	0.293979	0.644788	0.92704	0.0202438
aman-3	0.270731	0.303821	0.54806	0.132178	0.309588	0.365932	0.791613	0.398811
F55A12.2	0.698114	0.590631	0.532716	0.0934991	-0.130398	0.522949	0.891051	-0.0839801
cir-1	1.31411	1.65212	1.36071	0.0240884	0.225352	0.729438	1.80369	0.0972184
wdr-12	1.88387	2.64228	2.55239	0.329672	0.043959	0.885078	2.76868	0.108943
mff-2	2.83608	3.25787	3.29551	0.252004	0.136582	1.38363	3.54978	0.300916
mrpl-24	0.779893	0.826826	0.861554	0.108871	0.0929746	0.593441	1.15656	0.0573874
acdh-3	0.601868	0.530071	0.502876	-0.0384303	0.168732	0.496255	0.666944	0.00442011
kin-35	0.829477	0.678881	1.00973	0.190418	0.0981006	0.976739	1.23213	0.369076
mrps-6	0.696714	0.781192	0.662395	0.104421	0.186448	0.650339	0.930675	0.147127
R119.2	1.12592	1.35782	0.958941	0.118442	0.215398	0.768833	1.38424	-0.0884175
R119.3	0.868852	1.03154	0.947249	0.147529	0.196705	0.794312	1.16595	0.0851546
R119.5	0.391363	0.534945	0.378423	0.271031	0.325962	0.430192	0.378174	0.0426495
tin-44	0.747502	1.25295	0.952012	0.0262866	0.0771851	0.852431	1.71344	0.0809998
nuo-2	0.586033	1.00874	0.632346	0.0359176	0.0931001	0.550451	0.908564	-0.0116456
aprt-1	0.383444	0.562584	0.447929	0.183873	0.0699549	0.427541	0.644075	0.116744
Y18H1A.4	0.763851	0.919724	0.556781	0.0558742	-0.0395897	0.460465	0.861683	0.00709176
Y47D9A.1	0.646218	0.746201	0.556001	0.0693836	-0.00219807	0.501832	1.05121	0.166393
Y47G6A.14	0.964419	1.41273	1.32838	0.402122	0.442553	1.08584	1.76459	0.355595
Y47G6A.22	0.354273	0.725884	0.493186	-0.120818	0.112495	0.439462	0.818513	-0.0411591
Y71F9B.2	0.538017	0.643459	0.409985	0.209301	0.0196401	0.570321	0.627836	0.0382835
Y71G12B.10	0.648509	1.00309	0.612804	-0.0515697	0.173248	0.601534	1.04603	-0.197161
mppa-1	1.24909	1.33332	1.10406	0.125148	-0.141857	1.02039	1.64831	-0.151561
abtm-1	0.584954	0.454929	0.473365	0.113665	0.0747462	0.486598	0.759689	-0.00585781
mrpl-19	0.888286	1.14452	0.876009	0.0856886	0.348126	0.975473	1.29599	0.106063
pdp-1	0.318499	0.434264	0.289373	-0.104789	0.103365	0.37192	0.585106	-0.0676257
rad-8	0.725085	0.686091	0.525415	0.0667368	0.0683278	0.565011	0.930166	-0.188027
mrps-30	0.964882	0.870405	0.581057	-0.051643	0.125669	0.689165	1.00292	-0.0879195
mrt-1	1.80978	1.94616	1.80859	0.450501	0.551075	1.43797	2.55623	0.453754
rpr-1	1.48561	2.73707	2.77317	0.15596	-0.796336	1.58406	3.04972	-0.117884
F17B5.8	0.809125	1.19804	1.0514	0.447797	0.357409	0.679963	0.93174	0.627672
tspo-1	0.620733	1.21202	1.39057	0.141013	0.00688912	0.650553	1.83527	0.0391301
ads-1	0.209178	0.442135	0.280622	0.0589945	0.0924912	0.251817	0.311387	0.0255437
clk-1	0.930631	0.835364	0.677293	0.0322911	-0.0993686	0.500056	0.884993	-0.0675937
clu-1	1.47921	1.7619	1.59289	0.489632	0.50126	1.33014	2.30661	0.508515
coq-5	0.745174	0.760772	0.934269	0.274718	0.0897443	0.992007	1.33293	0.0601708
coq-8	1.32961	1.95418	1.73294	0.233154	0.342613	1.3851	2.58584	0.126254
cuc-1	1.00745	1.64395	1.79827	0.463239	0.109368	0.891993	2.1554	0.235381
dnj-10	1.18717	1.72681	1.59293	0.210306	0.316673	1.43472	2.26461	0.092816
dnj-18	0.576746	0.802593	0.766171	0.187141	0.447057	0.706012	1.13171	0.112267
fum-1	0.330438	0.693799	0.372853	0.0401492	0.175751	0.361245	0.605537	-0.151833
gop-3	0.531945	0.754043	0.48901	-0.0212045	0.00361365	0.425243	0.867679	0.039368
hlh-11	0.266944	0.395196	0.26957	-0.0188682	-0.0335565	0.267666	0.481245	-0.00204584
hsp-60	1.04854	1.1247	1.13098	0.190905	0.332417	1.09814	1.6991	0.114442
let-754	0.391333	0.417113	0.210071	0.0164858	0.0628239	0.34968	0.406764	0.0462346
lars-1	1.15844	0.926042	0.726639	0.275762	0.309291	0.696509	0.967141	0.302667
nft-1	1.05425	1.16024	0.990993	0.0690851	0.158338	0.731677	1.24865	-0.0718005
rfs-1	0.701773	0.550495	0.730586	0.439249	0.473073	0.642371	0.614816	0.64267
sft-1	0.881145	0.923061	0.794425	0.174312	0.161319	0.651795	0.951411	-0.0114454
ant-1.1	0.622484	0.701151	0.38046	0.063327	0.247179	0.3182	0.488835	-0.114355
glod-4	0.692936	0.586196	0.699822	0.0602395	-0.0858105	0.40945	0.790047	-0.016172
tufm-1	1.4828	1.44809	1.1947	0.129922	0.204356	1.11131	1.8401	0.2014
mrps-31	0.63944	0.807797	0.628558	-0.125543	0.104262	0.926595	1.09754	-0.00703197
pph-6	0.685822	0.821391	0.648516	0.262033	-0.16116	0.488994	1.13752	0.241598
C34C12.8	1.12425	1.46805	1.4777	0.234175	0.0405744	1.16838	2.09791	0.121615
C40H1.8	2.10182	1.85995	1.90073	0.573686	0.354677	1.5524	1.25886	0.13628
cyp-13A11	1.63824	0.887442	1.56129	0.485642	0.740963	1.37659	1.1698	0.29489
F35G12.5	0.70372	0.903815	0.880174	0.283489	0.0823404	0.568842	0.988107	-0.0261574
F45G2.8	1.15225	1.28858	1.16441	0.446011	0.264846	0.962244	1.76433	0.408903
F45G2.9	1.31113	1.48644	1.48836	0.386965	-0.0594308	1.24077	1.75772	0.816245
ciao-2B	0.799827	0.704233	0.874964	0.37863	0.0367495	0.614349	1.08755	0.376407
cri-3	1.32187	1.31866	1.12927	0.20293	-0.036101	0.711965	1.53597	0.0963543
enu-3.1	1.1375	0.902733	0.642036	0.0102857	0.00586909	0.598401	0.809157	0.47678
lias-1	0.864086	1.11538	0.784652	0.0889749	0.20391	0.726864	1.08566	0.0543265
ymel-1	0.505648	0.649472	0.571111	0.121573	0.156509	0.516462	0.94668	0.104858
ugt-62	2.67298	2.44055	2.45467	0.708776	0.35701	1.6795	2.90914	0.232456
cisd-3.1	0.663331	0.734583	0.690113	0.161359	-0.0339104	0.476667	1.02585	0.0525681
prdx-3	0.59574	0.705861	0.685422	0.0646161	0.110248	0.600017	0.725934	-0.0370753
R10E11.5	0.698836	0.733455	0.84647	-0.0611645	0.413487	0.824894	1.0842	0.191756
mrpl-12	0.798855	0.715855	0.45234	-0.0396821	0.0736385	0.444352	0.641684	0.0671228
Y37D8A.6	0.582778	0.468025	0.684747	0.369866	0.171354	0.565815	0.876173	0.176663
cox-5A	0.412965	0.752843	0.422426	-0.00411662	0.199984	0.301277	0.542409	-0.0132038
Y45F3A.9	0.9465	1.18414	0.759114	0.451671	0.200938	0.92308	1.41783	0.00559449
glrx-5	1.23041	1.38557	1.14355	0.257283	0.205737	0.847256	1.70376	0.137699
ndab-1	0.459748	0.798419	0.505354	0.0849072	0.0355294	0.477206	0.738572	0.0892196
Y56A3A.22	0.663071	0.890824	0.834645	0.105231	-0.105472	0.615857	1.39209	0.0914613
nars-2	1.02006	1.43631	0.956089	-0.0526592	-0.0629219	0.723632	1.54213	0.187835
Y75B8A.28	0.670612	1.42004	2.05689	0.227573	0.533206	1.11127	2.39331	0.362792
Y111B2A.3	1.38215	2.52188	1.67874	-0.256297	0.0847977	1.01357	1.92018	-0.255151
famh-136	1.05281	1.23186	1.22327	0.243488	0.309323	0.729206	1.38849	0.174394
trxr-2	0.950495	1.21325	1.0672	0.0783705	0.138858	0.79562	1.41468	0.029089
ZK1010.2	0.90984	0.911055	0.907063	-0.052806	0.19957	0.931631	1.25173	-0.0988828
rpia-1	0.959751	1.09888	0.931764	0.00273949	0.411471	0.759232	1.03986	0.143087
hadb-1	0.662862	0.502851	0.601575	-0.00999076	0.182924	0.42747	0.864917	0.0217879
mrpl-11	0.630776	0.965352	0.597991	-0.180609	-0.0062581	0.562969	1.07644	-0.102118
C16A3.5	0.550017	0.848404	0.479893	-0.0219898	0.0742821	0.356725	0.6854	0.0531912
mrps-18C	0.799093	0.997718	0.704913	-0.0472234	0.208173	0.560731	0.889369	-0.145743
gsto-1	1.82089	2.92612	2.21424	0.449283	-0.404055	0.929171	2.7716	-0.376009
mrps-26	0.471226	1.05541	0.789692	0.0626584	0.0903649	0.729429	1.09881	0.0661124
C35D10.5	1.56812	1.93523	1.82605	0.482663	0.216475	1.27387	2.31087	0.43748
C35D10.17	0.913643	1.2642	1.16173	0.513025	0.073226	0.783731	1.51128	0.227896
eng-1	0.813894	0.924197	0.786456	0.297024	0.0797945	0.40294	0.939733	0.125117
F08F8.6	1.89054	2.38976	2.57612	0.125157	0.91045	2.07577	2.8926	0.340734
F08F8.7	0.697271	0.82234	0.744253	0.197813	0.0637209	0.387313	0.798505	0.15759
mrps-9	0.470046	0.462596	0.39866	-0.0251309	0.0966355	0.440938	0.712173	0.113365
crls-1	0.395536	0.459095	0.279678	0.00271249	-0.0341938	0.303553	0.52328	-0.0883802
F25B5.5	0.803948	0.756062	0.535561	-0.013508	-0.0131034	0.576799	0.89647	0.0236561
ndab-2	0.58658	0.77115	0.633691	0.119022	-0.0341904	0.410568	0.647936	-0.0163872
F52C9.3	0.837777	1.05591	0.828776	0.0507984	0.172511	0.621044	1.21282	0.00710364
ucr-1	0.565516	0.8645	0.505578	-0.0944193	0.174651	0.411991	0.732605	-0.168537
K12H4.5	0.496039	0.896083	0.509128	0.0866359	0.0421853	0.368162	0.810493	0.0189022
mtss-1	0.752505	0.511994	0.478353	-0.00748412	0.128132	0.522494	0.655315	0.0336417
R05D3.12	0.878238	1.17676	0.965387	-0.0293178	0.211613	0.907363	1.73031	0.178626
ndus-8	0.731574	1.02692	0.739462	0.0474711	0.210629	0.594743	0.916824	0.0415408
Y22D7AL.10	0.952278	1.15386	1.13935	0.333134	0.111096	0.880329	1.63597	0.27849
Y32H12A.7	1.10121	1.33822	1.27559	-0.0680413	0.0769309	0.898983	1.77133	-0.0395055
Y32H12A.8	0.757173	1.21536	0.941307	-0.0392694	0.434681	0.727149	1.49972	0.0794191
rev-3	0.934081	0.746677	0.684629	0.0804886	0.234126	0.74805	1.16821	-0.0884898
taco-1	0.918243	0.850887	0.801769	0.257126	0.0954528	0.636295	1.27694	0.0963936
nduf-9	0.394188	0.828835	0.447379	-0.0795247	0.113606	0.482627	0.755937	-0.122061
Y54F10AR.2	0.964557	1.10007	0.789768	0.0822063	0.202734	0.670631	0.986225	0.0812811
cisd-3.2	0.520869	0.960438	0.513946	0.0355015	0.0204865	0.523114	0.834403	-0.0625286
nduc-2	0.44223	0.792386	0.437413	0.103947	0.157041	0.343546	0.575216	0.0784835
gpa-17	0.541396	0.524455	0.438921	0.108606	0.304348	0.430555	0.627664	0.305384
Y82E9BR.3	0.459311	1.03305	0.473444	0.141257	0.345402	0.540379	0.753234	-0.0303001
pals-16	0.673616	0.566057	0.719687	0.289575	0.434414	0.660319	0.639553	0.237406
pals-18	1.26196	1.32247	0.762906	0.20317	-0.104056	0.56774	0.714321	0.0312285
Y119D3B.14	0.925403	1.26529	0.792262	0.0262405	0.0238452	0.722614	1.55073	-0.00348771
mrpl-45	1.02867	1.08951	0.897425	0.116186	0.0812508	0.757596	1.48565	0.0860419
tomm-70	0.880928	1.15266	1.02767	0.17668	0.163983	0.799013	1.66805	0.18051
tag-307	0.570509	0.863948	0.786551	0.133456	0.29158	0.708097	1.14851	0.126283
fahd-1	0.28112	0.419184	0.644549	0.0493808	0.0777217	0.286887	0.496247	0.0297814
mrpl-21	0.690412	0.707836	0.643271	0.289017	0.127035	0.572313	0.866797	0.336443
R144.12	1.57451	1.30837	1.326	0.150489	0.271338	1.03326	1.35476	0.0713078
pals-19	1.73064	1.68774	1.70565	0.151432	1.17441	1.16674	1.37559	0.615799
MTCE.22	5.33943	3.86873	4.41265	1.5884	0.122193	6.24973	4.24852	1.55025
