## Supplementary material for "Transcriptomic analysis of mitohormesis associated with lifespan extension in *Caenorhabditis elegans*": Table S3

### Sheet: 241122 longevity down and other
	atp-2	cco-1	cyc-1	fzo-1	mev-1	mrps	nuo-4	tomm-20
cpr-1	-2.13544	-3.84766	-2.37438	-0.502214	-0.478099	-2.43049	-3.23388	-0.795331
crt-1	-0.38418	-0.50718	-0.77637	0.0653146	-0.0157857	-0.492476	-0.740159	-0.043566
dhs-18	-0.488792	-0.672682	-0.376376	-0.179867	-0.368417	-0.601169	-0.666872	-0.124818
dhs-20	-1.70815	-1.44652	-0.964416	-0.170002	-0.853453	-1.01703	-2.38921	-0.02457
dhs-22	-0.436247	-1.17341	-0.835946	-0.0758626	-0.206756	-0.92887	-1.32092	-0.0341167
far-3	-1.27505	-4.20598	-1.97293	-0.136662	-0.708215	-1.44124	-3.9412	0.000262102
his-41	-0.362962	-0.858379	-0.462465	-0.0556384	-0.0717684	-0.293408	-0.751537	-0.0329507
lys-7	-2.32479	-4.20154	-1.24378	0.000584615	-0.294216	-1.34021	-2.3339	-0.0225651
nhr-131	-0.374166	-0.450117	-0.326513	-0.0944089	-0.120564	-0.514273	-0.321985	-0.0513922
nlp-29	-1.29709	-1.8684	-1.17499	-0.442934	-0.571978	-1.31996	-1.64036	-0.49462
pqn-70	-0.180579	-0.32872	-0.282936	-0.168298	-0.136423	-0.260025	-0.324314	-0.223291
spp-12	-2.44094	-3.02691	-1.71016	-0.453808	0.422158	-2.51429	-4.17355	-0.12611
srh-239	-2.23197	-3.61118	-2.3989	-0.456554	-1.1906	-3.26158	-2.92947	-0.762571
taf-10	-0.403331	-0.501894	-0.471983	-0.347523	-0.261999	-0.443907	-0.544206	-0.167249
spl-2	-0.898049	-1.7441	-0.55526	-0.390607	-0.576384	-1.22588	-1.29767	-0.0826688
cyp-29A4	-1.31718	-1.33036	-1.57983	-0.780718	0.59926	-0.906182	-1.36518	-0.26215
stdh-1	-1.08633	-1.44057	-0.947828	-0.060484	-0.575478	-1.03691	-1.58372	-0.160114
C06B3.6	-1.09754	-1.48403	-1.00098	-0.479752	-0.342322	-1.2839	-0.899698	-0.488827
C06B3.7	-1.07919	-2.64211	-1.67441	-0.207367	-0.278763	-1.60136	-1.56957	-0.233546
C08B6.10	-0.455932	-0.664127	-0.541497	-0.276782	-0.0988723	-0.438608	-1.23772	0.0727026
dyf-4	-3.76328	-4.91783	-3.64672	-0.756941	-1.73462	-2.16878	-5.77202	-0.240502
rmd-2	-0.320731	-0.275955	-0.281831	-0.0633321	-0.0172495	-0.2956	-0.597873	-0.0448618
C44H9.6	-0.556962	-0.791151	-0.618019	-0.153861	-0.225721	-0.326947	-0.511653	0.0133189
D1086.9	-3.53042	-4.89147	-3.00055	0.162003	-2.48259	-3.76351	-9.80332	-1.11402
scl-24	-1.3487	-1.43514	-0.918175	-0.325188	-0.160844	-1.4883	-2.40128	0.0520153
clec-55	-2.78524	-2.54935	-1.73901	-0.279278	-0.660687	-1.73274	-3.92845	-0.351807
F17C11.4	-0.681221	-0.724737	-0.588143	-0.320052	-0.534667	-0.873988	-0.686076	-0.195719
F17C11.11	-0.647359	-1.20249	-1.2473	-0.0713588	-0.243835	-1.0658	-1.43271	-0.148607
F35E12.4	-1.64076	-1.99249	-1.54341	0.181155	-0.106184	-1.5573	-1.8525	-0.266418
F45D3.3	-0.814178	-2.04564	-1.92078	-0.594847	-0.734814	-1.86807	-2.67755	-0.500906
F45D3.4	-0.798619	-1.82743	-0.998661	-0.0365743	-0.146555	-0.865379	-1.80076	-0.0796133
ttr-12	-4.41469	-6.98868	-4.50971	-1.22762	-3.24683	-4.10764	-8.00743	-5.51206
cdr-6	-0.574636	-1.15538	-0.752974	-0.129107	-0.47547	-0.533297	-1.40701	-0.0029497
R07B7.6	-0.495848	-0.921164	-0.541562	-0.0676033	-0.211853	-0.519681	-0.705257	0.112542
swt-6	-1.09375	-2.80232	-0.990329	-0.00504371	-0.247853	-1.2235	-2.28939	-0.121976
R11H6.2	-0.336274	-0.369285	-0.294587	-0.187773	-0.204487	-0.350369	-0.289179	-0.116604
T01C3.11	-2.58664	-2.11212	-1.72935	-0.32727	-0.980921	-1.80026	-3.93762	-0.426006
T03E6.8	-1.3582	-1.11945	-0.819897	-0.174415	-0.219595	-0.588154	-1.2235	-0.105449
T10G3.3	-0.376572	-1.68194	-0.776239	-0.149231	-0.346636	-0.388655	-2.0698	-0.314549
Y39B6A.7	-1.43249	-1.17703	-1.54075	0.0132823	-0.290164	-1.12175	-1.49693	-0.620091
Y44A6C.1	-1.05699	-0.821145	-0.813387	-0.365734	-0.550012	-1.32225	-0.789319	-0.267735
Y44A6D.5	-2.09783	-6.2535	-2.45163	-0.503148	-0.725066	-3.08933	-3.42128	-1.58639
Y50E8A.1	-0.718234	-1.03285	-1.00832	-0.0725628	-0.43535	-0.591434	-1.09999	0.12804
cyp-35A1	-1.87253	-4.53932	-2.59052	-0.211693	-1.12775	-2.17965	-5.59966	-0.210775
dod-3	-2.07261	-2.93416	-0.974863	-0.0783165	-0.293936	-1.4679	-2.77895	-0.205473
cyp-35A4	-1.00187	-2.24803	-1.38546	-0.00799939	-0.756678	-1.45467	-3.29424	-0.066438
C49G7.10	-0.5486	-1.93317	-1.03382	0.203771	-0.197458	-0.995867	-1.42952	-0.0392922
D2063.1	-1.26977	-2.84876	-2.27632	-0.427759	-1.16555	-1.04853	-3.04461	0.0851754
ugt-37	-1.41401	-1.69013	-1.60061	-0.439026	-0.732412	-1.2524	-2.0713	0.22534
pud-2.2	-1.95411	-6.37528	-1.69996	0.422142	-0.981833	-1.87254	-4.42689	0.0261219
nhr-181	-1.41648	-3.04779	-1.96213	-1.7488	-0.823055	-1.79992	-1.79285	-0.680057
F48G7.7	-7.01308	-6.88345	-5.02812	-0.850262	-3.18927	-6.9448	-6.94041	-0.837942
dmsr-12	-4.01811	-3.47048	-3.89003	-1.30746	0.715715	-2.74249	-2.92816	-1.20909
acl-14	-0.503995	-0.61152	-0.447315	-0.212644	-0.383215	-0.643211	-0.693779	-0.243132
K09D9.1	-1.25743	-1.41468	-0.835911	-0.0592183	-0.44559	-1.09001	-1.41775	-0.125257
flp-34	-0.602355	-1.19601	-0.935013	-0.0401803	-0.420744	-0.708809	-0.946994	-0.287172
frpr-18	-1.42605	-1.49713	-1.33575	-0.192774	-0.632969	-0.755324	-1.32143	-0.856094
W01A11.1	-0.677265	-2.03713	-0.950317	-0.180502	-0.439887	-0.619595	-1.98067	0.0066443
comt-4	-2.31881	-4.52505	-1.05318	-0.300284	0.355939	-1.75725	-4.26834	0.151739
Y58A7A.3	-0.448111	-1.61209	-1.17529	0.164075	-0.172545	-0.833865	-1.33404	0.0417963
T03E6.9	-2.01882	-1.31912	-1.29035	-0.248855	-0.444889	-1.73635	-2.19645	-0.380975
lurp-4	-1.1124	-2.4433	-1.53092	-0.235181	0.462244	-1.29905	-3.35906	0.0797337
B0244.17	-2.43665	-7.57084	-4.72555	-0.8811	-0.765101	-3.20817	-1.92527	-1.19958
akt-2	-0.328868	-0.650464	-0.508683	-0.104978	-0.14096	-0.538853	-0.726582	-0.05201
asp-4	-0.860445	-1.085	-0.724653	0.00703316	-0.426368	-0.783837	-1.42112	-0.156578
fkh-9	-0.293726	-0.249426	-0.534469	-0.00860191	-0.0868619	-0.298066	-0.434942	-0.180385
hlh-13	-1.9472	-2.19038	-1.6145	-0.016157	-0.559931	-1.66119	-3.37028	-0.214438
spp-14	-1.28954	-1.35349	-1.09663	0.0728235	-0.48797	-0.80169	-1.30805	-0.179929
tre-4	-0.977081	-0.862121	-0.683944	-0.0960085	-0.219694	-0.562019	-1.05073	-0.12398
tts-1	-0.633008	-1.00304	-0.920237	-0.233372	-0.431182	-0.990419	-1.57476	-0.231355
cTel55X.1	-0.554015	-0.712649	-0.513785	0.027878	-0.129659	-0.39294	-0.77882	-0.032262
B0272.4	-1.09694	-1.38308	-0.707974	-0.283753	-0.263535	-0.692338	-1.28301	-0.0176213
C04A11.5	-1.67011	-3.06539	-1.98322	0.344554	-0.925268	-1.73861	-2.73548	-0.144841
C11G10.1	-1.07419	-0.73249	-0.612318	-0.461176	-0.408427	-1.32495	-0.949607	-0.252477
cytb-5.1	-0.547298	-1.43935	-0.898817	-0.0124519	-0.557312	-0.708163	-1.32589	0.00944678
E02H4.5	-4.86713	-7.45369	-5.23854	-1.26016	-2.01175	-2.86973	-4.61651	-0.611536
mob-2	-0.307992	-0.427222	-0.39365	-0.0935612	-0.064514	-0.223279	-0.548418	-0.0135392
fipr-3	-1.70583	-1.46292	-1.55375	0.409252	-0.913405	-1.61757	-2.15136	-0.114569
glb-17	-0.721871	-0.835213	-0.748157	-0.508339	-0.211968	-0.629286	-0.94248	-0.0227314
cyp-14A3	-3.13045	-3.88537	-2.89711	-0.536783	-1.54248	-1.66809	-5.16713	0.381789
M79.2	-0.647273	-0.947196	-0.517009	-0.104539	-0.106849	-0.463895	-0.72599	-0.0151177
R08B4.4	-3.63782	-7.822	-4.97235	-1.52497	-1.97537	-2.33122	-5.44823	-1.5337
T09B9.1	-1.43083	-1.66104	-2.34436	-0.00345103	-0.104108	-1.67522	-1.58187	-0.842275
Y15E3A.5	-0.401554	-0.519945	-0.331116	-0.0553986	-0.101168	-0.290247	-0.511913	-0.0943645
pdi-6	-0.335	-0.563689	-0.769196	-0.00743411	-0.0745925	-0.494321	-0.939988	-0.0353201
C02B8.3	-0.986179	-1.49141	-1.17881	-0.51402	-0.549467	-1.64992	-2.043	-0.728921
C03B1.13	-0.883542	-1.01163	-0.598889	-0.159875	-0.231541	-0.439161	-0.924245	-0.0596402
C24H10.3	-2.17924	-4.5373	-3.65452	-2.00102	-1.59194	-1.82016	-5.07104	-1.06706
acs-17	-1.11281	-1.09668	-1.06589	-0.506672	-0.459901	-0.87878	-1.19482	-0.385022
F13D11.4	-1.04001	-2.28794	-1.82676	-0.34839	-0.623291	-1.15345	-2.55127	-0.254961
acl-4	-0.897451	-1.02061	-0.649131	-0.016911	-0.2223	-0.610087	-1.31497	-0.0824608
F52D2.6	-1.64022	-1.94697	-1.99937	-0.380015	0.0528398	-1.63181	-1.42183	-0.60521
npr-28	-0.769976	-0.703381	-0.673938	-0.23725	-0.401723	-0.780923	-0.715787	-0.571224
cdo-1	-0.388761	-0.553859	-0.537786	-0.00892195	-0.0939196	-0.427295	-0.722649	0.0126138
K05B2.4	-1.23441	-2.02334	-0.949802	-0.172477	-0.132464	-0.870633	-1.75873	0.224346
K08B5.1	-0.965808	-1.12582	-0.636324	-0.123692	-0.298248	-1.0603	-0.972086	-0.257471
K10B3.5	-0.670841	-0.622764	-0.638261	-0.21648	-0.21369	-0.677207	-0.679949	-0.227057
PDB1.1	-0.468418	-0.593776	-0.589411	-0.222514	-0.219895	-0.43515	-0.90164	-0.169614
cest-16	-0.982903	-1.01549	-1.3216	-0.178594	-0.165227	-0.877825	-0.84213	-0.503493
Y71H10B.1	-0.429402	-0.260235	-0.310459	-0.0438922	0.027467	-0.26092	-0.344134	-0.0868601
ZK154.6	-0.439793	-0.423483	-0.498363	-0.0677561	-0.0928977	-0.474394	-0.661693	-0.279002
bus-8B	-0.997988	-1.09415	-1.32637	-0.510795	-0.783706	-1.05811	-1.93458	-1.03035
F11C1.7	-1.12731	-1.34821	-1.26572	-0.448445	-0.755461	-0.797196	-0.85655	-0.350568
elo-2	-0.872543	-0.42594	-0.484257	-0.101717	-0.42278	-0.587935	-1.13122	-0.161311
elo-5	-1.22311	-0.895911	-0.642703	-0.0780172	-0.464944	-0.759356	-1.54451	-0.13516
fat-2	-0.707498	-0.801465	-0.430113	0.0728115	0.0515718	-0.460587	-1.1551	0.0598967
fat-6	-1.07597	-1.31766	-0.480931	-0.0947029	-0.257753	-0.526256	-1.40235	-0.0379063
let-92	-0.132267	-0.192809	-0.266084	-0.0446289	-0.066606	-0.213199	-0.299945	-0.0336758
lys-6	-1.75933	-2.88633	-2.62509	-0.199533	-0.958222	-2.03153	-3.16439	-0.504899
mif-4	-1.54489	-2.03037	-1.79595	-0.173054	-1.00326	-1.43361	-1.508	-1.20475
unc-43	-0.429302	-0.261953	-0.229665	0.0210176	-0.0761287	-0.176666	-0.196185	-0.044757
B0035.3	-0.336973	-0.737006	-0.538372	-0.252332	-0.33485	-0.60256	-0.951665	-0.293699
C08F11.13	-0.961642	-1.73777	-1.00781	-0.163522	-0.506162	-0.817792	-1.60957	-0.0903527
pyp-1	-0.439431	-0.387059	-0.359292	-0.0573228	-0.0300817	-0.372698	-0.6192	-0.111723
C53D6.4	-0.452305	-0.733733	-0.516199	-0.306529	-0.233968	-0.394734	-0.514426	-0.120467
F01D4.8	-1.48746	-3.19406	-1.22179	-0.695669	-0.378205	-1.04131	-1.89589	-0.314508
M02B1.3	-0.625355	-0.412298	-0.462708	-0.00105639	-0.263293	-0.543769	-0.614885	-0.155261
npr-26	-1.24677	-1.21678	-1.09925	-0.696125	-0.897312	-1.51094	-1.58386	-0.421482
T14G10.8	-2.45171	-3.40817	-1.99775	-1.23997	-1.08259	-2.46031	-3.66341	-0.834165
ZK822.1	-1.1543	-1.64911	-1.02067	-0.249174	-0.412331	-0.779125	-1.30092	-0.0364564
F29B9.7	-3.00966	-5.9563	-3.80009	-1.22962	-2.72094	-3.51401	-6.90806	-1.92685
glf-1	-2.28839	-2.90326	-1.97132	-0.959979	-1.0342	-3.54968	-4.39418	-1.076
M01H9.3	-1.05052	-1.1774	-1.0947	-0.208467	-0.388356	-0.988505	-1.41186	-0.278957
chat-1	-0.271721	-0.418751	-0.334837	0.0406617	-0.178633	-0.34839	-0.511109	-0.142869
oac-52	-1.50604	-2.84028	-2.19822	-0.664008	-0.68803	-1.64564	-2.89052	-0.750636
W03D2.6	-0.870188	-1.43826	-0.81675	0.0101648	-0.109841	-0.634363	-1.25413	-0.103666
clec-82	-2.21632	-3.13798	-1.33702	0.00854439	-0.278626	-1.53322	-2.7851	-0.111172
ndnf-1	-0.999756	-0.955176	-1.45523	-0.285225	-0.496207	-0.661396	-0.847822	-0.203452
vamp-7	-0.363576	-0.576245	-0.675515	-0.206835	-0.426865	-0.58329	-0.676607	-0.243283
Y73B6BL.31	-0.837737	-0.854737	-0.891351	-0.389688	-0.541875	-1.19031	-1.42648	-0.178601
Y73B6BL.37	-2.9057	-4.24656	-2.66041	-0.300465	-1.61632	-3.31055	-3.14542	-1.24914
nadk-1	-0.523162	-0.678693	-0.542708	-0.274778	-0.357505	-0.597699	-0.555606	-0.209191
dct-8	-2.16812	-5.10154	-1.96249	-0.300689	-0.0961579	-2.37846	-5.21609	-0.504433
21ur-12100	-3.48925	-3.09151	-2.10085	-0.65168	-0.919496	-2.14791	-2.72912	-0.121716
C06E7.88	-3.27352	-3.80256	-2.20767	-2.71064	-1.92207	-3.47646	-6.56172	-1.21505
arl-3	-1.01194	-1.37253	-1.19848	-0.790286	-0.494698	-1.0615	-1.14431	-0.355607
dnj-13	-0.419244	-0.504436	-0.714222	-0.215541	-0.383392	-0.588668	-0.505408	-0.354178
lgg-1	-0.510988	-0.770851	-0.428851	-0.118437	-0.268452	-0.532208	-0.837311	-0.0743247
msp-49	-4.25936	-4.13667	-3.31954	-0.304419	-2.76971	-3.57433	-5.20132	-1.93504
ptr-8	-0.533213	-1.0965	-0.443654	-0.201016	-0.28221	-0.585672	-0.600321	-0.0524236
rab-7	-0.343674	-0.382405	-0.306901	0.0921596	-0.061459	-0.315469	-0.428816	-0.160929
sod-1	-0.476556	-0.500624	-0.38432	-0.101725	-0.18274	-0.387959	-0.568173	-0.0351459
sqv-8	-0.321578	-0.638342	-0.493756	-0.250014	-0.137827	-0.434643	-0.712316	-0.277202
tts-2	-1.965	-1.45993	-1.31882	-0.982747	-0.962684	-2.60019	-1.91974	-0.962859
B0457.6	-0.54787	-0.738224	-0.772324	-0.11636	-0.403618	-0.495924	-0.868351	-0.0105625
acs-7	-1.39811	-1.63087	-1.2192	-0.445987	-0.708312	-1.35139	-1.65637	-0.0303667
C05C10.5	-1.6221	-1.61107	-1.89154	-0.848409	-1.34083	-1.80447	-1.55486	-1.03203
E04D5.4	-0.547599	-2.20885	-1.06597	-0.164577	-0.370429	-0.94622	-1.90519	-0.424433
lips-10	-0.534776	-0.887186	-0.631595	-0.42166	-0.24019	-0.590834	-0.934569	-0.0039912
F45E10.2	-0.808438	-2.57697	-1.50078	-0.535801	-0.26155	-1.37851	-2.55376	-0.500516
K10H10.5	-3.87258	-3.38737	-3.23386	-1.13825	-2.0977	-2.10711	-5.02419	-1.239
W03C9.5	-0.49556	-0.697755	-0.434061	-0.0274168	-0.470032	-0.725663	-0.868483	-0.192243
nspe-5	-2.59916	-7.80304	-3.78349	-1.16528	-1.57762	-2.24138	-7.85999	-0.436334
Y38F1A.8	-1.21337	-1.85235	-1.61523	-0.430914	-0.579965	-1.34456	-2.21951	-0.188738
cpt-1	-0.773576	-1.16956	-0.72435	-0.109402	-0.0288588	-0.557349	-0.905736	-0.0639267
clec-146	-0.882447	-1.78675	-0.649056	0.183272	-0.375112	-0.720055	-1.43244	-0.194312
Y51B9A.8	-1.91067	-2.87562	-2.33403	0.150422	0.719392	-1.92682	-3.18131	-0.361269
rad-23	-0.202214	-0.442224	-0.31256	-0.0712243	-0.130734	-0.270049	-0.410634	-0.121871
clec-61	-3.17042	-5.92759	-2.55249	-0.419335	-1.32818	-2.09602	-2.36503	-0.688031
gstk-1	-1.22288	-1.76363	-1.10353	-0.0472763	-0.661682	-1.05989	-1.72545	-0.019
C04G6.2	-2.11209	-2.50124	-1.7514	-0.179494	-1.27026	-1.82765	-2.56481	-0.671801
bath-44	-0.343369	-0.299221	-0.448494	-0.169465	-0.3691	-0.606831	-0.489475	-0.187792
C17C3.15	-0.982662	-0.733579	-1.13459	-0.695264	-0.454135	-1.30799	-0.911761	-0.200049
C18H9.6	-1.21814	-2.00242	-0.652414	-0.0569324	0.16442	-0.683246	-1.19689	0.124384
C30B5.2	-0.167041	-0.507955	-0.373138	-0.0276597	-0.129302	-0.338316	-0.464284	0.017639
vps-32.1	-0.194978	-0.408938	-0.312365	-0.0731231	-0.138402	-0.36528	-0.500543	-0.0795993
F18C5.10	-0.631246	-0.764091	-0.45232	-0.285055	-0.281291	-0.490792	-0.73354	-0.236184
F45D11.1	-3.54531	-2.7082	-3.87219	0.0320394	-0.885374	-2.02586	-3.02109	-0.174111
K12H6.6	-0.496496	-0.74815	-0.603497	-0.118061	-0.14285	-0.58911	-0.90031	-0.156942
R11F4.1	-0.804827	-1.34258	-0.70721	-0.249016	-0.244791	-0.532984	-1.64266	-0.100333
plpp-1.2	-0.619097	-0.874608	-0.428891	-0.110063	-0.153697	-0.461761	-0.881471	-0.0593185
ZK355.2	-0.589484	-0.524699	-0.360692	0.0251825	-0.304282	-0.444886	-0.493301	-0.091246
pmt-1	-0.410522	-0.640142	-0.479437	0.0463131	-0.34975	-0.33019	-0.767514	-0.10858
F39E9.10	-0.534195	-0.709623	-0.589686	-0.325717	-0.220245	-0.392848	-0.672384	0.0179191
C05D12.7	-0.54427	-0.569844	-0.879087	0.0959733	0.0808593	-0.801717	-0.723609	0.0175946
Y38E10A.28	-0.702931	-2.02819	-0.514879	-0.247577	-0.0462959	-0.768421	-2.43059	-0.333013
ZK1290.14	-0.400056	-0.61304	-0.486119	-0.251367	-0.359874	-0.659796	-0.714747	-0.19844
F26G1.15	-1.26206	-2.90177	-1.37632	-0.176174	-0.596797	-1.44777	-2.50006	-1.00896
col-50	-3.32935	-4.76488	-1.99627	-0.165816	-1.86226	-2.9957	-3.56748	-1.35248
hmp-2	-0.292752	-0.634064	-0.624563	0.0109526	-0.166756	-0.490627	-0.532336	-0.0256323
nhr-49	-0.36696	-0.246407	-0.38842	-0.214706	-0.283099	-0.401006	-0.416484	-0.0828011
prx-11	-0.638057	-0.373732	-0.320234	-0.00767668	-0.352658	-0.496928	-0.444921	-0.0441545
skr-1	-0.17392	-0.267849	-0.20196	-0.0626022	-0.0775033	-0.179468	-0.41012	-0.0289264
plin-1	-0.487312	-1.22965	-1.00403	-0.141666	-0.133394	-0.579663	-1.52229	-0.170584
fipr-24	-2.49151	-3.28205	-2.42542	-1.17538	-0.359561	-2.29464	-2.85894	-0.295615
wdr-23	-0.238611	-0.437821	-0.325387	-0.133858	-0.0654625	-0.281273	-0.247251	-0.0301297
E03H4.8	-0.808166	-1.31673	-1.03297	0.162993	0.0760668	-0.873844	-1.1063	0.0350625
F22D6.2	-0.349685	-0.285531	-0.307975	-0.0583975	-0.134332	-0.355968	-0.320389	-0.10434
scbp-2	-0.791128	-1.00927	-1.36629	-0.324542	-0.394426	-0.807741	-0.799235	-0.123472
cri-1	-0.910591	-0.574033	-0.713447	-0.203931	-0.507451	-1.22522	-1.17359	-0.0950935
suro-1	-1.68242	-2.4761	-1.73566	-0.632097	-0.377898	-1.81816	-2.77321	-0.559466
nra-2	-0.515455	-0.550738	-0.528052	-0.135804	-0.311452	-0.531747	-0.79403	-0.0247383
T28F4.4	-1.23494	-1.66443	-1.42679	-0.585518	-0.790772	-1.34317	-1.66155	-0.314222
T28F4.5	-0.724309	-1.92708	-0.759835	-0.0471784	-0.266905	-0.583082	-1.52415	-0.0628163
Y87G2A.2	-0.770608	-1.1017	-0.67086	-0.271004	-0.331358	-0.738731	-1.02508	0.0587797
B0207.1	-2.66562	-6.71712	-4.87485	-2.34755	-2.64485	-5.81667	-5.81228	-1.39257
F21F3.2	-3.93164	-4.8102	-3.79387	-3.43634	-3.76694	-5.76594	-6.72334	-3.45028
F21F3.6	-0.328852	-0.576391	-0.496939	0.0204457	-0.115098	-0.529393	-0.673004	-0.171359
K06A5.2	-2.03264	-6.29401	-2.28894	-0.60411	-1.78573	-2.66068	-6.34491	-0.39259
rbx-2	-0.597886	-0.672046	-0.414919	-0.345132	-0.4993	-0.570094	-0.878041	-0.148029
kel-20	-0.613813	-0.470919	-0.538639	-0.383023	-0.0524953	-0.539846	-0.492776	-0.151626
suco-1	-0.612105	-0.46479	-0.501083	-0.474735	0.0692108	-0.42506	-0.338765	-0.180357
R12E2.11	-0.684713	-0.857939	-0.892907	-0.139631	-0.463724	-0.625417	-0.972144	-0.283793
cytb-5.2	-0.459225	-0.839578	-0.501485	0.172636	-0.0856829	-0.44599	-0.974933	0.135539
ugt-31	-1.24531	-1.74209	-1.21385	0.17607	-0.177564	-0.781489	-1.39636	0.0517279
Y71F9AL.10	-0.332343	-0.411336	-0.356879	-0.221923	-0.0937996	-0.356059	-0.444678	-0.170742
fitm-2	-0.303253	-0.304765	-0.342583	-0.0811129	-0.173656	-0.329873	-0.409831	0.0474355
Y95D11A.2	-2.84535	-4.02127	-2.21684	-0.580739	-1.38263	-2.38811	-4.4819	-1.07927
F59C6.16	-1.71314	-2.15522	-1.93856	-0.330178	-1.3369	-1.72105	-2.95802	-0.969422
let-767	-0.398883	-0.456074	-0.421662	-0.114131	-0.241806	-0.441208	-0.811955	-0.139683
prk-2	-1.22293	-1.47983	-0.970923	0.0890474	-0.0140522	-0.901886	-1.14227	0.0562751
pals-26	-1.28758	-2.46274	-1.68687	-0.0766789	-0.148072	-0.828308	-2.00084	-0.0724531
C34C12.4	-0.321302	-0.475627	-0.498821	-0.115443	-0.0922565	-0.338986	-0.760878	0.0870884
acox-1.5	-0.698814	-1.39184	-1.06666	-0.125459	-0.490616	-0.684613	-1.46403	0.0659357
F37A8.5	-0.414061	-0.426866	-0.474317	-0.134949	-0.269013	-0.453261	-0.609636	-0.443068
F59B2.3	-0.770823	-0.898729	-0.370037	-0.0866491	-0.193267	-0.605773	-1.04711	-0.0401589
K04H4.5	-2.15899	-4.61317	-2.61566	-0.801659	-1.38022	-2.79584	-4.66337	-0.592255
spop-1	-0.3335	-0.264328	-0.42279	-0.201372	-0.19561	-0.329218	-0.430929	-0.12678
scav-3	-0.348602	-0.801441	-0.49498	-0.129019	-0.0964609	-0.352656	-0.698731	-0.108457
Y66D12A.24	-0.511901	-0.618794	-0.451188	-0.0173606	-0.134004	-0.431373	-0.673744	-0.0553062
nit-1	-0.719047	-2.53816	-1.28216	0.0589053	-0.162065	-0.609447	-1.27861	0.299899
tyr-1	-0.876609	-1.23624	-0.760116	-0.304064	-0.490971	-0.732625	-0.909019	-0.241565
F09F7.6	-0.817091	-0.570628	-0.5187	-0.163717	-0.0930333	-1.12198	-0.694942	-0.127092
F44B9.5	-0.444936	-0.78502	-0.536053	-0.256848	-0.179866	-0.579571	-0.892162	-0.0546835
zip-2	-0.788545	-1.03056	-0.746799	0.102544	-0.166503	-0.677226	-0.976696	-0.140571
K04C2.3	-0.898566	-0.71652	-0.93673	-0.643683	-0.149915	-0.946879	-0.695314	-0.238074
T22F7.1	-1.03622	-1.0817	-0.408984	-0.314948	-0.258481	-0.880276	-0.935871	-0.313952
Y42G9A.3	-0.832998	-1.1804	-0.612395	-0.326022	-0.573514	-0.793085	-0.763536	-0.101438
Y53G8B.2	-0.896819	-1.30231	-0.688981	-0.196542	-0.460466	-0.842083	-1.58047	-0.148293
Y71H2AR.2	-2.29105	-6.32496	-2.1329	0.941344	0.395961	-2.37891	-4.51787	-0.00581126
fbxa-15	-1.84852	-2.40599	-2.36112	-0.195498	-0.342711	-1.40672	-2.01805	-0.215446
Y119D3B.21	-1.34435	-1.73678	-0.866434	0.286968	-0.299366	-1.17048	-1.95912	0.0202135
Y79H2A.12	-1.08024	-1.59248	-1.1357	-0.242672	-0.486674	-1.11261	-1.09371	-0.345336
F54H12.7	-1.9903	-5.5249	-3.95298	-1.4906	-1.66857	-3.55717	-4.99685	-0.681992
