## Supplementary material for "Transcriptomic analysis of mitohormesis associated with lifespan extension in *Caenorhabditis elegans*": Table 1

### Sheet: Sheet1
Mitochondria related genes	Functions	ETC complex
nuo-4	NADH Ubiquinone Oxidoreductase	ETC complex I
mev-1	succinate dehydrogenase	ETC complex II
cyc-1	cytochrome C	ETC complex III
cco-1	cytochrome oxidase assembly protein	ETC complex IV
atp-2	ATP synthase subunit	ETC complex V (ATPase)
fzo-1	Mitochondrial fusion	-
mrps-5	Mitochondrial translation	-
tomm-20	Mitochondrial import	-
